# Context specific ubiquitin modification of ribosomes regulates translation under oxidative stress

**DOI:** 10.1101/2024.05.02.592277

**Authors:** Shannon E. Dougherty, Géssica C. Barros, Matthew W. Foster, Guoshou Teo, Hyungwon Choi, Gustavo M. Silva

**Affiliations:** Department of Biology, Duke University, Durham, NC 27708, USA; Proteomics and Metabolomics Core Facility, Duke University, School of Medicine, Durham, North Carolina.NC 27701, USA; Department of Medicine, Yong Loo Lin School of Medicine, National University of Singapore, Singapore, Singapore; Singapore Lipidomics Incubator, Life Sciences Institute, National University of Singapore, Singapore

**Author notes:** Corresponding author: Gustavo M. Silva.

**Keywords:** ubiquitination, ribosome, translation control, stress response, proteomics, yeast

## Abstract

Cellular exposure to stress is known to activate several translational control pathways through ribosome ubiquitination. However, how unique patterns of ribosome ubiquitination act at the site-specific level to drive distinct modes of translation regulation remains unclear. To further understand the complexity of these ubiquitin signals, we developed a new targeted proteomics approach to quantify site-specific ubiquitin modification across the ribosome. This method increased the sensitivity and throughput of current approaches and allowed us to systematically measure the ubiquitin status of 78 ribosome peptides and ubiquitin linkages in response to stress. Using this method, we were able to detect the ubiquitination of several ribosome sites even in steady-state conditions, and to show that their modification increases non-stoichiometrically in a dynamic range of >4 orders of magnitude in response to hydrogen peroxide. Besides demonstrating new patterns of global ribosome ubiquitination, our study also revealed an unexpected increase of ubiquitination of ribosomal protein uS10/Rps20 and uS3/Rps3 independent of the canonical E3 ubiquitin ligase Hel2. Furthermore, we show that unique and mixed patterns of ribosome ubiquitination occur in a stress specific manner, depending on the nature of stressor and the enzymes involved. Finally, we showed that while deletion of *HEL2* further induces the integrated stress response in response to the nucleotide alkylating agent 4-NQO, deletion of the E2 conjugase *RAD6* leads to sustained translation only in response to H_2_O_2_. Our findings contribute to deciphering the complexity of the stress response at the translational level, revealing the induction of dynamic and selective ubiquitin codes, which shed light on the integration of important quality control pathways during cellular response to stress.
