## Supplemental Table S1 for "Context specific ubiquitin modification of ribosomes regulates translation under oxidative stress"

### Sheet: Table S1. Designed Trypic
Table S1. Designed Tryptic Peptides
Universal Peptide Name	Sequence
uL2.K145	ASGNYVIIIGHNPDENK(GG)TR
uL3.K153	K(GG)YASVVR
uL3.K281	TSINHK(GG)IYR
uL3.K287	VGK(GG)GDDEANGATSFDR
uL3.340	K(GG)SLYTNTSR
uL5.K35	ASK(GG)VLEQLSGQTPVQSK
uL5.K35.49	ASK(GG)VLEQLSGQTPVQSK(GG)AR
uL5.K49	VLEQLSGQTPVQSK(GG)AR
uL5.K75	GPK(GG)AEEILER
eL6.K108	FNVEYFAK(GG)EK
eL8.K213	AEDEAALAK(GG)LVSTIDANFADK
eL13.K81	GFTLAEVK(GG)AAGLTAAYAR
eL15.K33	QK(GG)NVIHR
eL15.K83	GATYGK(GG)PTNQGVNELK
eL15.K83.92	GATYGK(GG)PTNQGVNELK(GG)YQR
eL15.K92	GATYGKPTNQGVNELK(GG)YQR
uL15.K96	SASK(GG)ETAPVIDTLAAGYGK
eL18.K31	LLVK(GG)LYTFLAR
eL18.K98	IFEFPK(GG)TTVAALR
eL18.K133	APK(GG)GQNTLILR
eL20.K38	IFASNEVIAK(GG)SR
eL20.K71	ASGEIVSINQINEAHPTK(GG)VK
eL20.K131	VAEIEK(GG)TADVK
eL20.K149	DLK(GG)FPLPHR
eL22.K99	FVSTK(GG)TNEYR
uL22.K89	SVK(GG)FVQGLLQNAAANAEAK
uL23.K74	VIEQPITSETAMK(GG)K
uL23.K100	AVK(GG)ELYEVDVLK
uL29.K25	EQLASQLVDLK(GG)K
eL30.K19	LALVIK(GG)SGK
eL30.K5	APVK(GG)SQESINQK
eL38.K61	GSSSLYTLVINDAGK(GG)AK
P2.K61	GSLEEIIAEGQK(GG)K
uS3.K45	VTPTK(GG)TEVIIR
uS3.K75	INELTLLVQK(GG)R
uS3.K106	GLSAVAQAESMK(GG)FK
uS3.K200	TGPK(GG)ALPDAVTIIEPK
eS4.K155	YPDPNIK(GG)VNDTVK
eS4.K168	IDLASGK(GG)ITDFIK
eS4.K174	ITDFIK(GG)FDAGK
uS5.K33	NTEEK(GG)GWVPVTK
uS5.K119	TAK(GG)EVAGAIR
eS6.K116	KGEQELEGLTDTTVPK(GG)R
eS7a.K83	ELEK(GG)K
eS7a.K84	K(GG)FQDR
eS7a.K83.84	ELEK(GG)K(GG)FQDR
eS7b.K84	K(GG)FPDR
eS7b.K83.84	ELEK(GG)K(GG)FPDR
eS7.K151	IQK(GG)VLLDSK
eS7.K157	VLLDSK(GG)DVQQIDYK
uS7.K212	GSSTSYAIK(GG)K
uS8.K88	IGDIEK(GG)WTANLLPAR
eS10.K25	KDFNQAK(GG)HEEIDTK
eS10.K31	DFNQAK(GG)HEEIDTK
eS10.K38	HEEIDTK(GG)NLYVIK
eS10.K52	ALQSLTSK(GG)GYVK
uS10.K6	SDFQK(GG)EKVEEQEQQQQQIIK
uS10.K6_1	SDFQK(GG)EK
uS10.K6.K8	SDFQK(GG)EK(GG)VEEQEQQQQQIIK
uS10.K8	EK(GG)VEEQEQQQQQIIK
uS10.K21	VEEQEQQQQQIIK(GG)IR
uS10.K32	VK(GG)QLENVSSNIVK
uS10.K43	QLENVSSNIVK(GG)NAEQHNLVK
uS10.K64	LPTK(GG)VLKISTR
uS10.K101	YIDLEAPVQIVK(GG)R
eS12.K85	LVEGLANDPENK(GG)VPLIK
eS12.K95	VADAK(GG)QLGEWAGLGK
eS12.K105	QLGEWAGLGK(GG)IDR
eS12.K114	K(GG)VVGASVVVVK
uS12.K56	GIVLEK(GG)LGIESK
uS12.K114	AK(GG)GDIPGVR
uS13.K96	QNDITDGK(GG)DYHTLANNVESK
uS15.K43	K(GG)GLTPSQIGVLLR
eS17.K23	YYPK(GG)LTLDFQTNKR
eS17.K23.32	YYPK(GG)LTLDFQTNK(GG)R
eS17.K81	K(GG)DQYVPEVSALDLSR
eS17.K116	SLGLK(GG)LPLSVINVSAQR
eS19.K119	IGIVEISPK(GG)GGR
uS19.K24	GVDLEK(GG)LLEMSTEDFVK
uS19.K64	AAK(GG)LAAPENEKPAPVR
uS19.K64.72	AAK(GG)LAAPENEK(GG)PAPVR
uS19.K72	LAAPENEK(GG)PAPVR
eS21.K38	ADDHASVQINVAK(GG)VDEEGR
eS25.K46	AQHAVILDQEK(GG)YDR
eS25.K52	ILK(GG)EVPTYR
eS25.K70	LK(GG)IGGSLAR
eS28.K4	MDNK(GG)TPVTLAK
eS31.K107	LAVLSYYK(GG)VDAEGK
Ub.K6	MQIFVK(GG)TLTGK
Ub.K6.11	MQIFVK(GG)TLTGK(GG)TLTGK
Ub.K11	TLTGK(GG)TITLEVESSDTIDNVK
Ub.K27	TITLEVESSDTIDNVK(GG)SK
Ub.K29.33	SK(GG)IQDK(GG)EGIPPDQQR
Ub.K29	SKIQDK(GG)EGIPPDQQR
Ub.K33	IQDK(GG)EGIPPDQQR
Ub.K48	LIFAGK(GG)QLEDGR
Ub.K63	TLSDYNIQK(GG)ESTLHLVLR
uL10.K132	AVNTGMEPGK(GG)TSFFQALGVPTK
Ub.K27.29	TITLEVESSDTIDNVK(GG)SK(GG)IQDK
uS3.K212	ALPDAVTIIEPK(GG)EEEPILAPSVK
uL2.K92	ASLNVGNVLPLGSVPEGTIVSNVEEKPGDR
uL11.K146	VDFK(GG)NPHDIIEGINAGEIEIPEN
eL19.K186	RDALLK(GG)EDA
