## Supplemental Table S2 for "Context specific ubiquitin modification of ribosomes regulates translation under oxidative stress"

### Sheet: Table S2. WT_PRM_full_stats
Ribosome Site	Peptide Sequence	WT_1_0	WT_2_0	WT_3_0	WT_4_0	WT_5_0	WT_1_30	WT_2_30	WT_3_30	WT_4_30	WT_5_30	log2FC	Tstat	Pvalue	adjPvalHolm	adjPvalFDR	n
eL13.K81	GFTLAEVK(GG)AAGLTAAYAR	0.0851368	0.115157	0.143873	0.0695689	0.0601097	0.110558	0.159993	0.308551	0.60022	0.0314527	0.83	1.251	0.279272	1	0.413	5
eL15.K83	GATYGK(GG)PTNQGVNELK	0.0137708	0.00891527	0.0153741	0.00541914	0.00702807	0.0294595	0.0250219	0.0241846	0.0543513	0.0199	1.61	3.542	0.0239648	1	0.136	5
eL15.K92	GATYGKPTNQGVNELK(GG)YQR	NA	NA	0.00790879	0.000571962	0.00143576	0.0108045	NA	0.0078505	0.0369368	0.0123773	3.04	1.746	0.222928	1	0.353	3
eL18.K133	APK(GG)GQNTLILR	0.833559	0.75294	1.31714	0.614268	0.729539	1.0725	0.86863	1.55017	2.67327	0.784458	0.61	1.591	0.18687	1	0.303	5
eL18.K98	IFEFPK(GG)TTVAALR	0.115923	0.0854504	0.134303	0.0372309	0.0546122	0.142797	0.108832	0.121279	0.249608	0.101289	0.83	1.633	0.17776	1	0.295	5
eL20.K131	VAEIEK(GG)TADVK	0.084309	0.0607131	0.0730168	0.0229962	0.0440916	0.069523	0.0703725	0.10546	0.226476	0.0440677	0.75	1.158	0.311439	1	0.424	5
eL20.K149	DLK(GG)FPLPHR	0.0167426	0.0343184	0.0476689	0.0190621	0.0348203	0.0306795	0.0359833	0.110982	0.369544	0.0430276	1.35	1.775	0.150529	1	0.284	5
eL20.K38	IFASNEVIAK(GG)SR	0.0445074	0.035973	0.0556511	0.045241	0.0400506	0.0476939	0.0334211	0.0481293	0.0717693	0.0508798	0.16	1.005	0.371902	1	0.477	5
eL20.K71	ASGEIVSINQINEAHPTK(GG)VK	0.0466457	0.0513521	0.0799512	0.0415707	0.057638	0.0729306	0.0575035	0.111851	0.275038	0.0651939	0.84	1.746	0.15566	1	0.286	5
eL22.K99	FVSTK(GG)TNEYR	0.0328008	0.0293288	0.0635454	0.0324166	0.0268657	0.0664534	0.0591021	0.0989679	0.138268	0.0869633	1.29	4.91	0.00798674	0.519	0.11	5
eL30.K19	LALVIK(GG)SGK	0.00314315	0.0049207	0.00436679	0.00142919	0.00346365	0.00291815	0.00446907	0.0139815	0.0292028	0.00270256	1.09	1.212	0.292059	1	0.414	5
eL30.K5	APVK(GG)SQESINQK	0.139143	0.111931	0.153483	0.061597	0.0616216	0.1529	0.157029	0.218201	0.264166	0.114228	0.82	2.421	0.0726765	1	0.22	5
eL38.K61	GSSSLYTLVINDAGK(GG)AK	0.0354885	0.0503948	0.0441705	0.0188711	0.0187464	0.0541878	0.0573426	0.312998	0.766481	0.0210277	1.83	1.813	0.144056	1	0.28	5
eL6.K108	FNVEYFAK(GG)EK	0.200665	0.233155	0.43024	0.203011	0.274027	0.204836	0.168882	0.447415	1.24558	0.272246	0.45	0.809	0.464081	1	0.564	5
eS10.K31	DFNQAK(GG)HEEIDTK	0.0867596	0.0642894	0.171798	0.131413	0.15391	0.103042	0.0824394	0.117622	0.108188	0.324373	0.17	0.609	0.57544	1	0.639	5
eS10.K38	HEEIDTK(GG)NLYVIK	0.00432974	0.00687864	0.0103523	0.00529949	0.0101449	0.00674784	0.00504305	0.011921	0.0103338	0.00924224	0.24	0.962	0.390698	1	0.485	5
eS10.K52	ALQSLTSK(GG)GYVK	0.403238	0.253719	0.442749	0.265086	0.161352	0.292718	0.255981	0.372992	0.214714	0.2961	-0.02	-0.105	0.921446	1	0.944	5
eS12.K105	QLGEWAGLGK(GG)IDR	0.0188814	0.0120702	0.0295956	0.0117726	0.0111731	0.0312224	0.0200945	0.0276181	0.015966	0.0375697	0.71	2.36	0.0776574	1	0.22	5
eS12.K114	K(GG)VVGASVVVVK	0.00343953	0.00451477	0.00404798	0.000291971	0.00438307	0.00322006	0.00208711	0.00911242	0.0062354	0.00190726	0.64	0.612	0.573327	1	0.639	5
eS12.K85	LVEGLANDPENK(GG)VPLIK	0.301974	0.165345	0.266386	0.126382	0.165383	0.225473	0.232293	0.213847	0.089709	0.224733	-0.06	-0.277	0.795771	1	0.832	5
eS12.K95	VADAK(GG)QLGEWAGLGK	0.162804	0.0970398	0.175665	0.0998047	0.102839	0.154077	0.124617	0.112055	0.0416732	0.149847	-0.22	-0.653	0.54935	1	0.639	5
eS17.K116	SLGLK(GG)LPLSVINVSAQR	0.0188789	0.0198275	0.0276087	0.0057942	0.00955164	0.0631838	0.0581576	0.128133	0.151544	0.0369135	2.43	4.201	0.0136845	0.848	0.121	5
eS17.K81	K(GG)DQYVPEVSALDLSR	0.205051	0.185827	0.280886	0.101301	0.0626419	0.281912	0.220819	0.274049	0.385974	0.157829	0.79	2.151	0.0978612	1	0.229	5
eS19.K119	IGIVEISPK(GG)GGR	0.0129603	0.0151727	0.0145178	0.00482529	0.00332128	0.0197188	0.0218028	0.0624917	0.0890305	0.00904185	1.78	2.64	0.0575837	1	0.197	5
eS21.K38	ADDHASVQINVAK(GG)VDEEGR	0.0195006	0.0252364	0.0296736	0.0163369	0.0304589	0.0167139	0.019967	0.0400026	0.059453	0.020857	0.24	0.542	0.616435	1	0.665	5
eS25.K46	AQHAVILDQEK(GG)YDR	0.0202465	0.0277849	0.0507813	0.0319901	0.0447402	0.0353221	0.0303199	0.054602	0.133958	0.0699816	0.75	2.097	0.104013	1	0.236	5
eS25.K52	ILK(GG)EVPTYR	0.0938335	0.0701453	0.143787	0.0351671	0.0799291	0.18411	0.14526	0.409616	0.404685	0.223155	1.71	3.656	0.021658	1	0.136	5
eS31.K107	LAVLSYYK(GG)VDAEGK	0.0111504	0.0172807	0.0171273	0.00633126	0.00538001	0.0166094	0.0206482	0.0418865	0.0483597	0.00852395	1.14	2.394	0.0748102	1	0.22	5
eS4.K155	YPDPNIK(GG)VNDTVK	0.492051	0.367234	0.522434	0.354278	0.361498	0.477645	0.437805	0.53673	0.661683	0.366699	0.23	1.346	0.24946	1	0.386	5
eS4.K168	IDLASGK(GG)ITDFIK	8.58373	7.37337	13.0198	6.03676	5.64976	8.92285	8.10395	11.4516	19.7971	7.03466	0.41	1.211	0.292475	1	0.414	5
eS4.K174	ITDFIK(GG)FDAGK	0.0377511	0.0411524	0.0458029	0.0328795	0.0406959	0.036965	0.0405604	0.0543514	0.0851428	0.0268872	0.19	0.597	0.582863	1	0.639	5
eS7.K151	IQK(GG)VLLDSK	0.134698	0.126425	0.134943	0.052131	0.032754	0.159949	0.154532	0.279464	0.439351	0.0623576	1.12	2.17	0.0958487	1	0.229	5
Ub.K11	TLTGK(GG)TITLEVESSDTIDNVK	8.77188	4.7891	6.80532	11.3567	22.9304	18.1133	19.7334	19.9082	148.4	20.3183	1.63	2.569	0.0620308	1	0.201	5
Ub.K48	LIFAGK(GG)QLEDGR	103.011	40.8423	74.8264	39.1071	48.1646	297.613	211.51	264.891	NA	244.013	2.02	9.83	0.00223817	0.152	0.071	4
Ub.K6	MQIFVK(GG)TLTGK	0.0356392	0.0258328	0.0194631	0.00797127	0.0284716	0.0587753	0.0748411	0.114011	0.635133	0.0479823	2.38	2.284	0.0844384	1	0.229	5
Ub.K63	TLSDYNIQK(GG)ESTLHLVLR	3.64305	2.49921	2.33279	1.23111	3.89152	11.4969	17.502	21.8654	75.2402	9.4343	2.98	3.634	0.0220843	1	0.136	5
uL15.K96	SASK(GG)ETAPVIDTLAAGYGK	0.193854	0.188242	0.237639	0.0799874	0.0646435	0.22172	0.241121	0.450629	0.705629	0.105631	1.06	1.991	0.117265	1	0.242	5
uL22.K89	SVK(GG)FVQGLLQNAAANAEAK	1.20244	1.39299	1.72095	0.952782	0.846734	1.04768	1.33934	5.18667	9.62272	0.518108	0.79	1.066	0.346595	1	0.453	5
uL23.K100	AVK(GG)ELYEVDVLK	0.0854802	0.0661176	0.0964299	0.0652477	0.0761378	0.0756084	0.063841	0.0741511	0.145482	0.0920986	0.16	0.612	0.573879	1	0.639	5
uL23.K74	VIEQPITSETAMK(GG)K	1.92964	0.977476	0.925997	0.614324	0.903105	1.11863	1.27894	0.887027	0.979628	0.844188	0.02	0.093	0.930599	1	0.944	5
uL29.K25	EQLASQLVDLK(GG)K	0.117378	0.106688	0.155904	0.0750071	0.0517006	0.128846	0.134154	0.277703	0.423298	0.0725064	0.86	2.012	0.114542	1	0.242	5
uL3.K340	K(GG)SLYTNTSR	0.00192239	0.00120421	0.0027913	0.00137073	0.00133671	0.00585664	0.00412179	0.00312046	0.00536839	0.00351128	1.38	4.323	0.0124208	0.783	0.121	5
uL3.K153	K(GG)YASVVR	NA	0.0150714	0.0407943	0.0205019	NA	0.0597063	0.0366106	0.099424	0.193132	NA	1.93	2.971	0.097095	1	0.229	3
uL3.K287	VGK(GG)GDDEANGATSFDR	0.0143009	0.0113664	0.0192773	0.0103117	0.0101217	0.0207933	0.0178184	0.0302468	0.0418041	0.0199475	0.97	3.542	0.0239757	1	0.136	5
uL5.K35	ASK(GG)VLEQLSGQTPVQSK	0.062206	0.0432724	0.068522	0.0261418	0.0350531	0.146697	0.113381	0.180686	0.252559	0.128051	1.83	4.89	0.00810335	0.519	0.11	5
uL5.K49	VLEQLSGQTPVQSK(GG)AR	0.0263212	0.0181274	0.0293325	0.0122093	0.0129149	0.0352953	0.0346342	0.0510887	0.0742617	0.0267315	1.16	3.094	0.0364209	1	0.165	5
uL5.K75	GPK(GG)AEEILER	0.247327	0.175485	0.328638	0.218536	0.217889	0.286973	0.217141	0.293916	0.426268	0.322142	0.38	2.019	0.113665	1	0.242	5
uS10.K101	YIDLEAPVQIVK(GG)R	0.107924	0.076405	0.129026	0.0582688	0.066949	0.125357	0.0905615	0.128662	0.13731	0.125628	0.52	2.212	0.0914071	1	0.229	5
uS10.K21	VEEQEQQQQQIIK(GG)IR	0.0108709	0.00751276	0.0101487	0.00747831	0.00672571	0.0100425	0.00809376	0.00762216	0.0108816	0.00924565	0.12	0.653	0.549292	1	0.639	5
uS10.K32	VK(GG)QLENVSSNIVK	0.248187	0.178585	0.269539	0.135731	0.131481	0.211465	0.221877	0.240132	0.243749	0.193461	0.26	1.273	0.271824	1	0.411	5
uS10.K43	QLENVSSNIVK(GG)NAEQHNLVK	0.692627	0.516177	0.832474	0.593678	0.357405	0.826865	0.632595	0.857274	0.971957	0.725573	0.46	2.635	0.0578762	1	0.197	5
uS10.K8	EK(GG)VEEQEQQQQQIIK	16.7223	12.3194	12.7478	5.03906	13.9068	68.9104	63.0663	99.6714	118.065	71.3939	2.86	6.353	0.003146	0.208	0.071	5
uS12.K114	AK(GG)GDIPGVR	0.0191129	0.0174503	0.0308965	0.0121782	0.0141723	0.0392068	0.0289888	0.0776239	0.145946	0.0452795	1.67	3.324	0.0292723	1	0.153	5
uS12.K56	GIVLEK(GG)LGIESK	0.00217612	0.0026842	0.00339654	NA	NA	0.0084319	0.00590565	0.0246825	0.0591328	0.0068013	1.98	3.986	0.0575599	1	0.197	3
uS13.K96	QNDITDGK(GG)DYHTLANNVESK	0.583367	0.367961	0.976348	0.428548	0.482373	0.741571	0.536258	0.69843	1.06094	0.85822	0.51	1.719	0.160766	1	0.288	5
uS15.K43	K(GG)GLTPSQIGVLLR	0.786175	0.679933	1.14472	0.535743	0.573004	0.834756	0.705695	1.11489	1.88316	0.629221	0.41	1.165	0.308702	1	0.424	5
uS19.K64	AAK(GG)LAAPENEKPAPVR	0.273472	0.308206	0.506401	0.250398	0.207048	0.330772	0.334194	1.30566	1.66167	0.248061	0.95	1.905	0.129421	1	0.259	5
uS19.K72	LAAPENEK(GG)PAPVR	0.405474	0.364115	0.527753	0.176222	0.152304	0.377004	0.430996	0.732741	0.757081	0.206852	0.63	1.652	0.173834	1	0.295	5
uS3.K106	GLSAVAQAESMK(GG)FK	0.167423	0.116774	0.178823	0.105591	0.144353	0.1942	0.161783	0.151589	0.197909	0.118623	0.21	0.958	0.39242	1	0.485	5
uS3.K200	TGPK(GG)ALPDAVTIIEPK	0.625506	0.399714	0.585	0.32618	0.40667	0.526997	0.516615	0.548054	0.570689	0.459933	0.2	1.096	0.334791	1	0.446	5
uS3.K45	VTPTK(GG)TEVIIR	0.265763	0.230432	0.342915	0.283313	0.302551	0.248241	0.222588	0.27481	0.387783	0.299193	-0.01	-0.049	0.963196	1	0.963	5
uS3.K75	INELTLLVQK(GG)R	0.0146025	0.0119003	0.0201114	0.0114568	0.0142947	0.0117313	0.0112539	0.0165372	0.0299801	0.0131363	0.12	0.366	0.732828	1	0.779	5
uS5.K119	TAK(GG)EVAGAIR	0.0266161	0.0202283	0.0333216	0.0199725	0.0244919	0.0317989	0.027544	0.0287713	0.0397157	0.027783	0.33	1.694	0.165571	1	0.289	5
uS5.K33	NTEEK(GG)GWVPVTK	18.2163	17.0093	18.6426	11.3229	17.332	37.084	29.8025	47.8794	85.721	22.2772	1.3	2.963	0.0414512	1	0.176	5
uS7.K212	GSSTSYAIK(GG)K	0.0158448	0.0106538	0.0200883	0.00740064	0.00935991	0.0299112	0.0239446	0.0180374	0.0216094	0.0143991	0.82	2.854	0.0462033	1	0.185	5
uS8.K88	IGDIEK(GG)WTANLLPAR	0.00921772	0.00593914	0.0101439	0.00399595	0.00561683	0.0339067	0.0211563	0.0963867	0.230541	0.0332187	3.07	4.152	0.0142316	0.868	0.121	5
