## Supplemental Table S3 for "Context specific ubiquitin modification of ribosomes regulates translation under oxidative stress"

### Sheet: Table S3. hel2D_DIA_full_stats
Ribosome Site	Peptide Sequence	hel2D_1_0	hel2D_2_0	hel2D_3_0	hel2D_4_0	hel2D_5_0	hel2D_1_30	hel2D_2_30	hel2D_3_30	hel2D_4_30	hel2D_5_30	log2FC	Tstat	Pvalue	adjPvalHolm	adjPvalFDR	n
eL13.K81	GFTLAEVK(GG)AAGLTAAYAR	11210926	15236668	10143335	11582975	3720389	31921975	9498487	22921970	61709541	13482702	1.26	2.387	0.0753876	0.678	0.087	5
eL15.K83	GATYGK(GG)PTNQGVNELK	123569	0	75760	39551	96272	164841	164840	265081	292310	259499	1.63	3.205	0.0491492	0.606	0.063	4
eL18.K133	APK(GG)GQNTLILR	55200232	32410282	35923473	44674964	30669928	71529362	64781227	69860950	83589850	71565234	0.89	6.355	0.00314207	0.135	0.017	5
eL18.K98	IFEFPK(GG)TTVAALR	5129566	1905477	2339093	2798719	1110073	7285065	5652252	8691679	11065335	5022095	1.63	5.479	0.00540141	0.205	0.02	5
eL20.K131	VAEIEK(GG)TADVK	1479977	439070	481142	368203	580720	1334640	803289	619562	803956	569989	0.44	1.765	0.152351	0.678	0.162	5
eL20.K38	IFASNEVIAK(GG)SR	4917298	3902163	6125229	6600909	4585590	6491536	6659754	8136668	8416778	9326426	0.59	4.489	0.0109167	0.349	0.026	5
eL22.K99	FVSTK(GG)TNEYR	2374631	1419858	2663803	2693196	4473088	4309682	6285256	5542482	6368775	6155538	1.15	4.117	0.014648	0.41	0.029	5
eL30.K5	APVK(GG)SQESINQK	2130087	1476017	638031	314770	207721	2852628	3318431	16225415	2656343	13816601	3.08	2.928	0.0428795	0.606	0.056	5
eL38.K61	GSSSLYTLVINDAGK(GG)AK	19786984	19456518	17826760	18034988	9162881	33642887	23027549	32960701	35517510	28508151	0.9	4.035	0.0156646	0.41	0.029	5
eL6.K108	FNVEYFAK(GG)EK	7705219	3877507	7766290	7084553	5739842	14238865	12692090	11908149	14125239	12717668	1.07	5.891	0.00415297	0.17	0.017	5
eS10.K52	ALQSLTSK(GG)GYVK	14060816	12905934	19100745	17940055	22126046	18611895	23815982	21757375	24168332	25407516	0.42	3.34	0.028841	0.606	0.045	5
eS12.K85	LVEGLANDPENK(GG)VPLIK	23317234	19920984	18624250	21436098	11058768	35254405	23816294	27295301	44012787	35418250	0.82	3.333	0.0290274	0.606	0.045	5
eS12.K95	VADAK(GG)QLGEWAGLGK	5178103	3244216	3986236	2791533	2514700	8318849	5310713	9420648	10404903	2082939	0.85	2.384	0.0756394	0.678	0.087	5
eS17.K81	K(GG)DQYVPEVSALDLSR	18677215	11568495	12149768	13744893	9592614	21059628	17842401	20774918	24050185	21227715	0.71	4.465	0.0111216	0.349	0.026	5
eS19.K119	IGIVEISPK(GG)GGR	14517334	9990231	13174462	16749075	11424607	16868778	15681109	17399784	21384618	21148360	0.5	4.202	0.0136754	0.397	0.029	5
eS25.K52	ILK(GG)EVPTYR	10154649	2778067	10022524	7688667	13897788	17997601	23199329	31994613	27476471	25925971	1.66	4.104	0.014805	0.41	0.029	5
eS4.K155	YPDPNIK(GG)VNDTVK	32878456	22630812	35825090	31866449	41162397	35210729	38928798	42375379	48336225	53256813	0.42	3.416	0.0268762	0.591	0.045	5
eS4.K168	IDLASGK(GG)ITDFIK	642313904	420495512	382662228	617092796	161121477	771594980	401806966	855661664	1107396608	800054388	0.9	2.19	0.093689	0.678	0.104	5
eS4.K174	ITDFIK(GG)FDAGK	3910648	3064807	4294084	4339671	2830787	6335677	4795773	5220650	6781542	7515758	0.74	3.997	0.0161709	0.41	0.029	5
eS6.K116	KGEQELEGLTDTTVPK(GG)R	929346	645859	629339	709071	623623	1092269	937231	967615	1357168	1076574	0.62	5.22	0.00642764	0.231	0.02	5
eS7.K151	IQK(GG)VLLDSK	8127147	3889529	4715438	4892206	6303926	7509684	5583701	5621881	7340341	7386613	0.3	2.374	0.0765192	0.678	0.087	5
eS7.K157	VLLDSK(GG)DVQQIDYK	35236570	19666137	30436490	32338968	34553693	40109482	53028591	45611781	65028144	50181372	0.75	3.495	0.0250123	0.575	0.044	5
P2.K61	GSLEEIIAEGQK(GG)K	14163955	9704773	13999373	11440650	13013831	26339942	22200841	27423955	25373838	31266666	1.09	15.712	9.58e-05	0.005	0.002	5
Ub.K11	TLTGK(GG)TITLEVESSDTIDNVK	4351242	5185212	3656943	3095011	1885783	13768857	5682306	8369003	9771264	3851937	1.14	4.05	0.0154759	0.41	0.029	5
Ub.K27	TITLEVESSDTIDNVK(GG)SK	3016724	3174796	2140124	1645125	1076446	4055392	1790677	2298851	3656819	1387893	0.24	0.766	0.486342	1	0.498	5
Ub.K33	IQDK(GG)EGIPPDQQR	7240470	4105731	5617132	4652756	6195698	13649654	14241358	16476972	18572663	17120534	1.55	8.441	0.00107885	0.051	0.009	5
Ub.K48	LIFAGK(GG)QLEDGR	6679164000	3238156120	5957918688	5063833984	5268520704	28710556544	27518269952	35115507328	34399526528	29373591552	2.6	16.014	8.89e-05	0.005	0.002	5
Ub.K6	MQIFVK(GG)TLTGK	1679160	985265	1863144	1627771	973558	8768865	7295525	8563238	9613165	11124752	2.71	11.737	0.000301433	0.015	0.005	5
Ub.K63	TLSDYNIQK(GG)ESTLHLVLR	4577205	1938176	3046354	889783	851202	52184651	12329876	30389262	60952209	7600929	3.75	6.22	0.00340149	0.143	0.017	5
uL15.K96	SASK(GG)ETAPVIDTLAAGYGK	32726484	22419523	29054174	28568770	24592455	37477068	38492168	43686853	57725346	52252832	0.73	4.561	0.0103328	0.346	0.026	5
uL23.K100	AVK(GG)ELYEVDVLK	961724	747913	1319219	1636804	811280	1524389	1212236	2182288	1915180	2838865	0.82	3.144	0.0347125	0.606	0.048	5
uL29.K25	EQLASQLVDLK(GG)K	28562649	25180242	31146816	36430666	25375235	39022096	41751880	46169280	62038180	52911735	0.72	6.914	0.00229559	0.103	0.017	5
uL3.K287	VGK(GG)GDDEANGATSFDR	972144	496800	859936	836424	1381430	1048204	1227228	1528810	1835891	1736461	0.74	3.238	0.03174	0.606	0.045	5
uL5.K35	ASK(GG)VLEQLSGQTPVQSK	1712062	902365	1283124	1100216	1231677	3539567	3898841	4139054	4846648	4672875	1.78	8.892	0.000884029	0.042	0.009	5
uL5.K49	VLEQLSGQTPVQSK(GG)AR	5365303	2967284	4510917	4462319	4643365	8038196	8392345	8243140	11388856	9525894	1.07	6.487	0.00291149	0.128	0.017	5
uL5.K75	GPK(GG)AEEILER	2200505	1360861	3849988	4515194	3864098	3524683	4504759	6462807	7448533	6154865	0.91	4.441	0.0113282	0.349	0.026	5
uS10.K101	YIDLEAPVQIVK(GG)R	14228287	7225702	10055137	12961628	5711971	20191740	14300544	25617089	24328291	22791220	1.15	4.581	0.0101766	0.346	0.026	5
uS10.K21	VEEQEQQQQQIIK(GG)IR	373867	248270	355048	357557	434960	396591	448127	432049	572303	518100	0.43	2.998	0.0400238	0.606	0.054	5
uS10.K32	VK(GG)QLENVSSNIVK	11448004	7986641	10582796	10913890	12306605	12698873	15369906	13391592	17932000	15099251	0.49	3.319	0.0294151	0.606	0.045	5
uS10.K8	EK(GG)VEEQEQQQQQIIK	82528065	11391706	73204189	36420825	127188406	83349004	120150838	144937800	146463427	141952992	1.31	2.081	0.105888	0.678	0.115	5
uS15.K43	K(GG)GLTPSQIGVLLR	121305239	70078197	56451165	56313968	20687181	156052718	87716555	185036099	164276852	90626778	1.22	3.298	0.0299889	0.606	0.045	5
uS19.K64	AAK(GG)LAAPENEKPAPVR	30389468	13301070	11537746	10016117	9460611	37301549	18985691	19409528	19956132	18845375	0.71	5.192	0.00655427	0.231	0.02	5
uS19.K64.72	AAK(GG)LAAPENEK(GG)PAPVR	11262966	6504043	7800314	7880317	9434458	10468683	9123427	9706116	13390437	11980774	0.36	2.559	0.0627214	0.628	0.076	5
uS19.K72	LAAPENEK(GG)PAPVR	104422560	56590609	68561385	69317407	83096034	97364655	84551688	87449994	119565281	105419442	0.39	2.648	0.0570733	0.628	0.071	5
uS3.K200	TGPK(GG)ALPDAVTIIEPK	37453552	32728851	28568106	31945888	17690432	48157458	38064703	48972775	59769734	52374836	0.77	3.232	0.0319119	0.606	0.045	5
uS3.K212	ALPDAVTIIEPK(GG)EEEPILAPSVK	2581530840	2130797024	658044604	763376496	130469326	2753413904	431748946	1230747972	1831576936	1809001680	0.75	0.763	0.487833	1	0.498	5
uS3.K45	VTPTK(GG)TEVIIR	8788849	6601396	10879212	10397998	11904134	12431517	10919218	12939651	13361519	17769857	0.48	5.833	0.00430369	0.172	0.017	5
uS3.K75	INELTLLVQK(GG)R	2440498	1736549	2108315	2672999	977342	4440196	2956042	4582759	4813895	3643618	1.1	5.28	0.00617138	0.228	0.02	5
uS5.K33	NTEEK(GG)GWVPVTK	1612797428	323474932	1162583970	613313621	1882046252	1245485122	1343146842	1946481476	1731705516	447728098	0.37	0.505	0.640384	1	0.64	5
