## Supplemental Table S4 for "Context specific ubiquitin modification of ribosomes regulates translation under oxidative stress"

### Sheet: Yeast Strains
Table S4. Yeast Saccharomyces cerevisiae strains used in this study
Yeast strain	Relevant genotype	Genetic background	Reference
SUB280	pUB39 Ub	MATa lys2-801 leu2-3,112 ura3-52 his3-D200 trp1-1[am] ubi1-D1::TRP1 ubi2-D2::ura3 ubi3-Dub-2 ubi4-D2::LEU2 [pUB39 Ub, LYS2][pUB100, HIS3]	Finley et al., 1994
GMS131	rad6::KanMX6	SUB280	Silva et al., 2015
GMS133	bre1::KanMX6	SUB280	Silva et al., 2015
GMS135	rad6::KanMX6 bre1::URA3	SUB280	this study
GMS139	hel2::KanMX6	SUB280	Back et al., 2019
GMS676	gcn1::GCN1-myc NatMX6	SUB280	this study
GMS678	gcn2::GCN2-myc NatMX6	SUB280	this study
SUB62		MATa his3-Δ200 leu2-3, 112 ura3-52 lys2-801 trp1-1	Finley et al., 1994
GMS255	rad6::NatMX6	SUB62	this study
GMS256	bre1::NatMX6	SUB62	this study
GMS257	ubp2::NatMX6	SUB62	this study
GMS258	hel2::NatMX6	SUB62	this study
W303-1a		MATa ade2 his3 leu2 trp1 ura3 can1
YMY46	uS10-3HA::hisMX6	W303-1a	Matsuo et al., 2017
YSG039	uS5-3HA::hisMX6	W303-1a	Sugiyama et al., 2019
