## Supplemental Table S5 for "Context specific ubiquitin modification of ribosomes regulates translation under oxidative stress"

### Sheet: Plasmids
Table S5. Plasmids and Oligos used in this study
Plasmid No.	Vector	Gene	Mutation	Tag	Reference
p025	pYES 2.0	-	-	-	Simões et al., 2022
p055	p415 (Met25p)	-	-	-
p057	p416	GFP-FLAG-HIS3	-	-	Matsuda et al., 2013
p059	p416	GFP-R(CGA)6-FLAG-HIS3	-	-	Matsuo et al., 2017
p028	pYES 2.0	RAD6	-	HA (C-term)	Simões et al., 2022
p032	pYES 2.0	RAD6	C88S	HA (C-term)	Simões et al., 2022
p110	pYES 2.0	rad6(aa1-149)	-	HA (C-term)	Simões et al., 2022
p114	pYES 2.0	RAD6	D60L/E61L/E62L	HA (C-term)	Simões et al., 2022
p116	pYES 2.0	RAD6	C88A	HA (C-term)	Simões et al., 2022
p149	p180	Gcn4-LacZ			Gerashchenko et al., 2012
p222	p416 (Met25p)	Rluc-P2A-NoStall-P2A-Fluc	-	-	Meydan et al., 2023
p239	p415 (GPDp)	GFP-NoStall-FLAG-HIS3	-	-	this study
p240	p415 (GPDp)	GFP-R(CGA)6-FLAG-HIS3	-	-	this study
p250	p416 (Met25p)	Rluc-P2A-6xGCA-P2A-Fluc	-	-	Meydan et al., 2023
p349	p415 (GPDp)	HEL2	-	FLAG (C-term)	this study
p350	p415 (GPDp)	CUE3	-	FLAG (C-term)	this study
