## Supplemental Table S6 for "Context specific ubiquitin modification of ribosomes regulates translation under oxidative stress"

### Sheet: Reagents
Table S6. Reagents
Antibodies	Source	Catolog number
Anti-Ribosomal Protein S3 (D50G7)	Cell Signaling	9538S
Anti-eIF2α-phospho	Custom antibody made in the laboratory of Thomas Dever (NIH)
Anti-K63 ubiquitin	Sigma-Aldrich	05-1308
Anti-Rad6	Abcam	ab31917
Anti-GFP	Santa Cruz Biotecnology	sc-9996
Anti-GAPDH	Abcam	ab9485
Anti-actin	Cell Signaling	4967
Anti-Pgk1	ThermoFisher Scientific	459250
Anti-Flag	Sigma-Aldrich	F3165
Anti-HA	ThermoFisher Scientific	715500
Anti-Myc	ThermoFisher Scientific	PA1981
Chemicals
LB-medium	Sigma-Aldrich	L3022
Yeast nitrogen base	BD Difco	291940
D-Glucose	BD Difco	215510
Yeast nitrogen base	BD Difco	291940
Amino acid mix without Leu and Trp	Sigma-Aldrich	Y0750
Amino acid mix without Ura	Sigma-Aldrich	Y1501
Amino acid mix without His, Leu, Met, Trp, Ura	Sunrise Science Products	1095
L-leucine	Sigma-Aldrich	L800
Tryptophan	Sigma-Aldrich	T8941
Uracil	Sigma-Aldrich	U0750
L-Histidine	Sigma-Aldrich	H8000
Hydrogen peroxide	Sigma-Aldrich	216763
Methyl methanesulfonate (MMS)	Sigma-Aldrich	129925
4-nitroquinoline 1-oxide (4-NQO)	Sigma-Aldrich	N8141
L-Homopropargylglycine	Sigma-Aldrich	900893
ONPG (2-Nitrophenyl-β-D-galactopyranoside)	Goldbio	N27510
Iodoacetamide (IAM)	Sigma-Aldrich	I1149
Commercial assays
Bradford Assay	Bio-Rad	5000205
BCA Assay	ThermoFisher Scientific	23225
Click-iT® HPG Alexa Fluor® Protein Synthesis Assay Kit	ThermoFisher Scientific	C10428
Dual Luciferase® Reporter Assay System	Promega	E1910
PTMScan HS Ubiquitin/SUMO Remnant Motif (K-ε-GG) Kit	Cell Signaling	59322
Other
Protease Inhibitor Cocktail Set	Sigma-Aldrich	539131
Complete mini EDTA-free protease inhibitor cocktail	Roche	4693159001
Phosphatase Inhibitor	Sigma-Aldrich	P5726
T4 ligase	New England Biolabs	M0202L
HiFi DNA Assembly	New England Biolabs	E2621S
PVDF Transfer Membrane	ThemoFisher Scientific	88518
Sep-Pak C18 Cartridges	Waters	WAT051910
Bacteria strains
E. coli strain NEB10-beta	New England Biolabs	C3019H
Software and algorithms
FlowJo Version 10.8.1	Becton Dickinson	www.flowjo.com
Rstudio Version 1.3.1093	Rstudio, Inc., Boston, MA
ImageJ Software
